# PRDM16 functions as a co-repressor in the BMP pathway to suppress neural stem cell proliferation

**DOI:** 10.1101/2023.01.13.523917

**Authors:** Li He, Jiayu Wen, Qi Dai

**Affiliations:** Department of Molecular Bioscience, the Wenner-Gren Institute, Stockholm University; Division of Genome Sciences and Cancer, The John Curtin School of Medical Research, The Australian National University and Australian Research Council Centre of Excellence for the Mathematical Analysis of Cellular Systems.

## Abstract

BMP signalling acts as an instructive cue in various developmental processes such as tissue patterning, stem cell proliferation, and differentiation. However, it is not fully understood how this signalling pathway generates different cell-specific outputs. Here we have identified PRDM16 as a key co-factor for BMP signalling. PRDM16 contributes to a repressive role of BMP signalling on neural stem cell (NSC) proliferation. We demonstrate that PRDM16 regulates the genomic distribution of BMP pathway transcription factors, the SMAD4/pSMAD complex, preventing the activation of cell proliferation genes. When *Prdm16* is lost, the SMAD complex relocates to nearby genomic regions, leading to abnormal upregulation of BMP target genes. This function of PRDM16 is also required for the specification of choroid plexus (ChP) epithelial cells. Through a single-cell resolution fluorescent *in situ* approach, we have observed that genes co-repressed by SMAD and PRDM16, such as *Wnt7b* and several cell cycle regulators, become overexpressed in *Prdm16* mutant ChP. Our findings elucidate a mechanism through which SMAD4 and pSMAD1/5/8 repress gene expression. Moreover, our study suggests a regulatory circuit composed of BMP and Wnt signaling, along with PRDM16, in controlling stem cell behaviors.
