## Supplementary material for "PRDM16 functions as a co-repressor in the BMP pathway to suppress neural stem cell proliferation": Reagent list

### Sheet: Sheet1
reagent or resource	Source	Identifier
Antibodies
Rabbit polyclonal anti-PRDM16	Bryan Bjork
Goat polyclonal anti-SOX2	R&D systems	AF2018
Rabbit polyclonal anti-Ki67	Abcam	ab15580
Goat polyclonal anti-Doublecortin	SANTA CRUZ Biotechnology	sc-8066
beta Galactosidase Polyclonal Antibody	Thermo Fisher	A-11132
Rabbit polyclonal anti-SMAD4	Proteintech	10231-1-AP
Rabbit polyclonal anti-pSMAD1/5/8	Millipore	AB3848-1
Rabbit polyclonal anti-SMAD3	abcam	ab227223
Rabbit monoclonal anti-C-Fos	Invitrogen	MA5-15055
Rabbit polyclonal to Histone H3 (tri methyl K4)	abcam	ab8580
IgG from rabbit serum	SIGMA-ALDRICH	I5006
Cy™3-conjugated AffiniPure Donkey Anti-Rabbit IgG (H+L)	Jackson ImmunoResearch	711-165-152
Alexa Fluor® 488-conjugated AffiniPure Donkey Anti-Goat IgG (H+L)	Jackson ImmunoResearch	705-545-147
Guinea Pig anti-Rabbit IgG (Heavy & Light Chain) Antibody - Preadsorbed	antibodies-online	ABIN101961
Rabbit Anti-Mouse IgG H&L (ab46540)	abcam	ab46540
Chemicals, Peptides, and Recombinant Proteins
5-Bromo-2′-deoxyuridine	Sigma-Aldrich	B5002
EdU (5-ethynyl-2’-deoxyuridine)	Thermo fisher	A10044
Critical Commercial Assays
Click-iT™ EdU Alexa Fluor™ 647 Imaging Kit	Thermo fisher	C10340
Experimental Models: Cell Lines
293-ft	Used for producing pCDH-Flag-NLS-Prdm16 virus
Mouse embryonic neural stem cells derived from E13.5 cortex
Experimental Models: Organisms/Strains
Mouse: FVB/NJ
Mouse: Prdm16 cGT
Oligonucleotides
In Situ hybridization probes
Ttr ISH F: GCTCTAGAGGATGGCTTCCCTTCGAC
Ttr ISH R: CCCAAGCTTAAAAATGCTTCCCGGCAT
Wnt2b ISH F: GCTCTAGAGAAGCTGCAGGGTGAGGAT
Wnt2b ISH R: GGAATTCTCATATCGCCTCCTCAGGTAGT
Bmp4 ISH F: CGGGATCCCCTGCAGCGATCCAGTCT
Bmp4 ISH R: GGAATTCGCCCAATCTCCACTCCCT
Prdm16 ISH F:
Prdm16 ISH R:
RT-qPCR primers
18srRNA qRTF: GTAACCCGTTGAACCCCATT
18srRNA qRTR: CCATCCAATCGGTAGTAGCG
Mki67 qRTF1: TGCCTCAGATGGCTCAAAGA
Mki67 qRTR1: TCTGCCAGTGTGCTGTTCTA
Wnt7b qRTF: TGCCTTCACCTATGCCATCA
Wnt7b qRTR: GTCACAGCCACAATTGCTCA
Prdm16 qRTF: CACCGGGTCAGAGGAGAAAT
Prdm16 qRTR: CGACATGTCAGGGCTCCTAT
Cdkn1a qRTF: CAAAGTGTGCCGTTGTCTCT
Cdkn1a qRTR: CGAAGTCAAAGTTCCACCGT
Mybl2 qRTF: CCTGGAGCAGAGAGACAACA
Mybl2 qRTR: GTACTGGCATTGCTGGTCTG
Ndc80 qRTF: CGCCTCTCTATGCAGGAGTT
Ndc80 qRTR: TTCCGATGTCGGTTTGTGTG
Nuf2 qRTF: GAACAAACCGGACAAGTCGT
Nuf2 qRTR: CTTCCTGGTGCACATTGCTT
Spc24 qRTF: TGCTTTGAGACAGCATGGAG
Spc24 qRTR: AGCCCTCTCTAACCTCTCCT
Spc25 qRTF: AGAGTCGGAAGAGCTGACTG
Spc25 qRTR: CGCTGATTTCTGCAGTCCTT
ChIP qPCR primers
Wnt7b Co-bound enhancer ChIP qPCRF: GTCATGTGCTTTCAGGGCAT
Wnt7b Co-bound enhancer ChIP qPCRR: TCCTAGGAGTCACCATGGAA
Id1 Co-bound enhancer ChIP qPCRF: GAGGCCACTCCAGTTCCAAT
Id1 Co-bound enhancer ChIP qPCRR: GCGGTTCACATCTGGAGTCT
Wnt7b ectopic enhancer ChIP qPCRF: CAGCGGTCAAGTTTAAGCGA
Wnt7b ectopic enhancer ChIP qPCRR: CCACAGATGTCCCAGAGTGA
Id3 ectopic enhancer ChIP qPCRF: CTTGGGCAATGTGAAAGGCT
Id3 ectopic enhancer ChIP qPCRR: CAGTTGGTCCCTGTCAGTGT
SCRINSHOT padlock probes
Prdm16_PL_4	AAGTCTTCAGAGATCTGCTTTTCCTCTATGATTACTGACTGCGTCTATTTAGTGGAGCCGCCCCTATCTTCTTTCAGAACTTCTCGCTACCC
Ttr_Pl-1	CTTCTACAAACTTCTCATCTGTCCTCTATGATTACTGACTGCGTCTATTTAGTGGAGCCGCTACTATCTTCTTTCAGTTCTACTCTGTACACTC
Foxj1_PL_1	CGTGATCCACTTGTAGATGGTCCTCTATGATTACTGACTGCGTCTATTTAGTGGAGCCGCCCCTATCTTCTTTCGGAAGTAGCAGAAGTTGTC
Foxj1_PL_2	GCCAAGAAGGTCTCATCAAAGTCCTCTATGATTACTGACTGCGTCTATTTAGTGGAGCCGCCCCTATCTTCTTTGATGCTGTAGGAAGGATGTG
Foxj1_PL_3	CACTTTGATGAAGCACTTGTTCTCCTCTATGATTACTGACTGCGTCTATTTAGTGGAGCCGCCCCTATCTTCTTTCTCATCCTTCTCCCGAGG
Sox2_Pl-2	TCGGCAGCCTGATTCCTCCTCTATGATTACTGACTGCGTCTATTTAGTGGAGCCACGTCTATCTTCTTTTAGTTCAAATATATACATGGATTC
Sox2_Pl-3	CTCTAAATATTACTGGTAAAGACTCCTCTATGATTACTGACTGCGTCTATTTAGTGGAGCCACGTCTATCTTCTTTCATCGCCCGGAGTCTAG
Ngn2_Pl-1	TTGGTTTGACAGGTGAAATTCTCCTCTATGATTACTGACTGCGTCTATTTAGTGGAGCCATCGCTATCTTCTTTCACATCAGAGAGGGAAAGT
Ngn2_Pl-2	ACGCTTGCATTCAACCCTTTCCTCTATGATTACTGACTGCGTCTATTTAGTGGAGCCATCGCTATCTTCTTTGAGAATTCAGCCTAAATTTCC
Ngn2_Pl-3	ATAAACCAGAGCTGGTCTCTCCTCTATGATTACTGACTGCGTCTATTTAGTGGAGCCATCGCTATCTTCTTTCCATAAATCCTCACATCTTCA
Hes5_Pl-1	CAAGAGTTCAAATTCTAAGTACTCCTCTATGATTACTGACTGCGTCTATTTAGTGGAGCCAGCTCTATCTTCTTTTGTGTTCTCCCACATGAC
Hes5_Pl-2	CACACATTCTCTAAGAATGACTCCTCTATGATTACTGACTGCGTCTATTTAGTGGAGCCAGCTCTATCTTCTTTCCCAAATGACAACTCTGCA
Hes5_Pl-3	TTAAGGATCATCGTGGAGACTCCTCTATGATTACTGACTGCGTCTATTTAGTGGAGCCAGCTCTATCTTCTTTCACCCATACAAAGGAATCCT
Zbtb20_PL-1	CCATTTCCTGCTTGATGTGTCCTCTATGATTACTGACTGCGTCTATTTAGTGGAGCCGCCCCTATCTTCTTTCATAGTAGTCATAGTCATCTT
Zbtb20_PL-2	TACTTATCCGTCAGACACATTCCTCTATGATTACTGACTGCGTCTATTTAGTGGAGCCGCCCCTATCTTCTTTGTAAGAAAGAGAGAAAGGTAC
Zbtb20_PL-3	GAATGTGTCGAGTGGATGAGTCCTCTATGATTACTGACTGCGTCTATTTAGTGGAGCCGCCCCTATCTTCTTTGAGCGTGAGAGTTTGTCAGT
Wnt2b_Pl-1	TGAAGACAGACCTCTCCTATCCTCTATGATTACTGACTGCGTCTATTTAGTGGAGCCCGTACTATCTTCTTTTTAGTGCAACTCAAATCACTC
Wnt2b_Pl-2	GTAATGGATGTTGTCACTACATCCTCTATGATTACTGACTGCGTCTATTTAGTGGAGCCCGTACTATCTTCTTTCTTGGCAAAGCGAACACC
Wnt2b_Pl-3	CGTGCAGTAGTTAACAGTTGTCCTCTATGATTACTGACTGCGTCTATTTAGTGGAGCCCGTACTATCTTCTTTCTGTTTAAGTCGATCGTGGAA
Wnt3a_Pl-1	CCTCTCTACTCAGGATAGAGTCCTCTATGATTACTGACTGCGTCTATTTAGTGGAGCCGCCCCTATCTTCTTTCCATAGAGATTCCTAGAGAAC
Wnt3a_Pl-2	ATGAGACCCTCACAGGTAGGTCCTCTATGATTACTGACTGCGTCTATTTAGTGGAGCCGCCCCTATCTTCTTTCAGAAACCGGGTCCTTAGGT
Wnt3a_Pl-3	CATGTATCTAGATAGAGCAGTGTCCTCTATGATTACTGACTGCGTCTATTTAGTGGAGCCGCCCCTATCTTCTTTCACCCTGAAGCACCCTCT
Wnt5a_PL-1	TTAAGAGCCACAGGACTGATCCTCTATGATTACTGACTGCGTCTATTTAGTGGAGCCGCCCCTATCTTCTTTAATGAATATTGTTGGGCAATAAG
Wnt5a_PL-2	TAGAGACCACCAAGAATTAGTCCTCTATGATTACTGACTGCGTCTATTTAGTGGAGCCGCCCCTATCTTCTTTTGAACAGGGTTATTCATACC
Wnt5a_PL-3	CTTCATTGTTGTGTAAGTTCATGTCCTCTATGATTACTGACTGCGTCTATTTAGTGGAGCCGCCCCTATCTTCTTTATACTGTCCTACGGCCTG
Wnt7b_PL-1	AGGGATTTGTCTCCATTGGTCCTCTATGATTACTGACTGCGTCTATTTAGTGGAGCCGCCCCTATCTTCTTTCACTTTCCCAAAGAGAAGTAA
Wnt7b_PL-2	CATTGTTGTGAAGGTTCATGAGTCCTCTATGATTACTGACTGCGTCTATTTAGTGGAGCCGCCCCTATCTTCTTTGAACCTTTCTGCCCGCCT
Wnt7b_PL-3	CCGGTCACAGCCACAATTGTCCTCTATGATTACTGACTGCGTCTATTTAGTGGAGCCGCCCCTATCTTCTTTGTTGTAGTAGCCTTGCTTCTC
Axin2_PL-1	AAGTCAAGAACACCTGGTAGTCCTCTATGATTACTGACTGCGTCTATTTAGTGGAGCCGCCCCTATCTTCTTTCATATTCCAGGTAAATGTCAG
Axin2_PL-2	TACGTGATAAGGATTGACTGGTCCTCTATGATTACTGACTGCGTCTATTTAGTGGAGCCGCCCCTATCTTCTTTCAAAGACATAGCCGGAACC
Axin2_PL-3	TCCTGTATGGAATTTCTTCTCTCCTCTATGATTACTGACTGCGTCTATTTAGTGGAGCCGCCCCTATCTTCTTTCTTTGAGCCTTCAGCATCC
Lef1_Pl-1	CATATTGGGCATCATTATGTAGTCCTCTATGATTACTGACTGCGTCTATTTAGTGGAGCCACTGCTATCTTCTTTCATGTACGGGTCGCTGTT
Lef1_Pl-2	CGTGCTAGTTCATAGTATTTGTCCTCTATGATTACTGACTGCGTCTATTTAGTGGAGCCACTGCTATCTTCTTTGTGTAGCTGTCTCTCTTTC
Lef1_Pl-3	CTTCATCAGACACTTCACAGTCCTCTATGATTACTGACTGCGTCTATTTAGTGGAGCCACTGCTATCTTCTTTGGGTTTGGCTATCTCTTTAG
Tcf3_PL_1	AGGTCACTCAGTTCCTTGTCTCCTCTATGATTACTGACTGCGTCTATTTAGTGGAGCCGCCCCTATCTTCTTTACATCATGCTGAAGTCCAGG
Tcf3_PL_2	GAGACCTGTCTCATCCAGAATCCTCTATGATTACTGACTGCGTCTATTTAGTGGAGCCGCCCCTATCTTCTTTTCTCTGCTCATGCTTCGATG
Tcf3_PL_3	TCTTTCTCCTCCCGCTTGATTCCTCTATGATTACTGACTGCGTCTATTTAGTGGAGCCGCCCCTATCTTCTTTCTGATGCGATTTCCTCATCC
Fzd9-PL-1	CACATAGAAAGGAAGATAATCTCCTCTATGATTACTGACTGCGTCTATTTAGTGGAGCCGCCCCTATCTTCTTTCAAGGAGTAGACATTGTAG
Fzd9-PL-2	TTCATAAACGTAGCAGACAATGTCCTCTATGATTACTGACTGCGTCTATTTAGTGGAGCCGCCCCTATCTTCTTTGAAGTCCATGTTGAGGCG
Fzd9-PL-3	CACTGGACCCTGCCCTCCTCTATGATTACTGACTGCGTCTATTTAGTGGAGCCGCCCCTATCTTCTTTTAAATTACATCATTAAATAACTCTG
Fzd10-PL-1	CTCAAGGTAGACTTCATGTATCCTCTATGATTACTGACTGCGTCTATTTAGTGGAGCCGCCCCTATCTTCTTTTACATTCAGCTGTTCTGAAC
Fzd10-PL-2	TGGAGAGGAAGATGATAGGATCCTCTATGATTACTGACTGCGTCTATTTAGTGGAGCCGCCCCTATCTTCTTTCGAATAAACGCAGTAGCACA
Fzd10-PL-3	GATTGTTCATCTTACACTTGTGTCCTCTATGATTACTGACTGCGTCTATTTAGTGGAGCCGCCCCTATCTTCTTTCAGTCAGGTGTCTTGGTCT
Ctnnb1_Pl-1	GTGTCAACATCTTCTTCCTCTCCTCTATGATTACTGACTGCGTCTATTTAGTGGAGCCATGCCTATCTTCTTTCATTCATAAAGGACTTGGGAG
Ctnnb1_Pl-2	GTCGCTGCATCTGAAAGGTTTCCTCTATGATTACTGACTGCGTCTATTTAGTGGAGCCATGCCTATCTTCTTTCTTCCATCCCTTCCTGCTTA
Ctnnb1_Pl-3	CAGGCCAGCTGATTGCTATCCTCTATGATTACTGACTGCGTCTATTTAGTGGAGCCATGCCTATCTTCTTTGATTTACAGGTCAGTATCAAAC
Bmp4_Pl-1	AGAATTAACAGAGTTGACTAGTCCTCTATGATTACTGACTGCGTCTATTTAGTGGAGCCGCATCTATCTTCTTTAACAGGCCTTAGGGATACT
Bmp4_Pl-2	GTGATGGAAACTCCTCACAGTCCTCTATGATTACTGACTGCGTCTATTTAGTGGAGCCGCATCTATCTTCTTTGATGTTCTCCAGATGTTCTTC
Bmp4_Pl-3	GTGGTTGAATGGGAACGTGTCCTCTATGATTACTGACTGCGTCTATTTAGTGGAGCCGCATCTATCTTCTTTCAGTTTGTGTGGTATGTGTAG
Bmp7_Pl-1	TTCTTCAGGATGACATTAGAGTCCTCTATGATTACTGACTGCGTCTATTTAGTGGAGCCTACGCTATCTTCTTTGACCACCATGTTTCTGTAC
Bmp7_Pl-2	AGTCCTTATAGATCCTGAATTCTCCTCTATGATTACTGACTGCGTCTATTTAGTGGAGCCTACGCTATCTTCTTTCAAATCGCTCCCGGATGT
Bmp7_Pl-3	TGTCGCAGAACCTTCTGTTATCCTCTATGATTACTGACTGCGTCTATTTAGTGGAGCCTACGCTATCTTCTTTCTCAGATCCAGAAACCAATC
Smad6_PL-1	ACTAAGGCTTGTGGATAACTCTCCTCTATGATTACTGACTGCGTCTATTTAGTGGAGCCGCCCCTATCTTCTTTTTTCCCTGCAGGATCCGAA
Smad6_PL-2	CAGTGTAAGACAATGTAGAATCTCCTCTATGATTACTGACTGCGTCTATTTAGTGGAGCCGCCCCTATCTTCTTTAGTTGGTGGCCTCGGTTT
Smad6_PL-3	AGTAGGATCTCCAGCCAACTCCTCTATGATTACTGACTGCGTCTATTTAGTGGAGCCGCCCCTATCTTCTTTCATTGCTATCTGTGGTTGTTG
Smad7_PL-1	GCCTGCAGTTGGTTTGAGAATCCTCTATGATTACTGACTGCGTCTATTTAGTGGAGCCGCCCCTATCTTCTTTGAAGGTACAGCATCTGGACA
Smad7_PL-2	GTACCAGCTGACTCTTGTTGTCCTCTATGATTACTGACTGCGTCTATTTAGTGGAGCCGCCCCTATCTTCTTTGATCTTGCTCCGCACTTTCT
Smad7_PL-3	CCTCTTGACTTCCGAGGAATCCTCTATGATTACTGACTGCGTCTATTTAGTGGAGCCGCCCCTATCTTCTTTGTAAGATTCACAGCAACACAG
Nog_PL-1	AGGGTCTGGATGTTCGATGATCCTCTATGATTACTGACTGCGTCTATTTAGTGGAGCCGCCCCTATCTTCTTTCTTCTCCTTAGGGTCAAAGAT
Nog_PL-2	GATATAAATAGCAGGTTAACATTATCCTCTATGATTACTGACTGCGTCTATTTAGTGGAGCCGCCCCTATCTTCTTTCATGCGAAGGGTACTGG
Nog_PL-3	TGCATTACAGGAACCAGAAATCCTCTATGATTACTGACTGCGTCTATTTAGTGGAGCCGCCCCTATCTTCTTTCATTCCTACACAGTTAAACAG
mKi67_PL_1	GGACTTTCCTGGAAATTCTGTCCTCTATGATTACTGACTGCGTCTATTTAGTGGAGCCGCCCCTATCTTCTTTCTTGATGGTTCCTTTCCAAG
mKi67_PL_2	ACTTTCCTTGCATCTTTGAGTCCTCTATGATTACTGACTGCGTCTATTTAGTGGAGCCGCCCCTATCTTCTTTGAACCTTCACTTAATTCACC
mKi67_PL_3	CTGAGGCTTTATCAAGATTTCTCCTCTATGATTACTGACTGCGTCTATTTAGTGGAGCCGCCCCTATCTTCTTTCAGAGACTCCTTTCTCTTC
Cdkn1c_PL_1	CAAGTTTAAGAGCAATCTAATGTCCTCTATGATTACTGACTGCGTCTATTTAGTGGAGCCGCCCCTATCTTCTTTTTTCGACTGTCTGGTCAC
Cdkn1c_PL_2	CGCATGGATAAATACAAATATTAATCCTCTATGATTACTGACTGCGTCTATTTAGTGGAGCCGCCCCTATCTTCTTTGTGGCAGAGGGATCCA
Cdkn1c_PL_3	GCCTCTAAACTAACTCATCTCTCCTCTATGATTACTGACTGCGTCTATTTAGTGGAGCCGCCCCTATCTTCTTTCAAGTTCTCTCTGGCCGTTA
Id3-1	AGAGTAGAGATAGAGAGGGAGTCCTCTATGATTACTGACTGCGTCTATTTAGTGGAGCCGCCCCTATCTTCTTTCTCAGCGCCTTCATGTTGG
Id3-2	GGGCTGGGTTAAGATCGAATCCTCTATGATTACTGACTGCGTCTATTTAGTGGAGCCGCCCCTATCTTCTTTTGAGTTCAGGGTAAGTGAAGA
Id3-3	TGCTGCCTTGGCAGAGTGTCCTCTATGATTACTGACTGCGTCTATTTAGTGGAGCCGCCCCTATCTTCTTTGAAACCAGAAGAACAGCTCTTA
Spc24-1	GCTGCTCTTCTATAGAATACTCCTCTATGATTACTGACTGCGTCTATTTAGTGGAGCCGCCCCTATCTTCTTTCTCAACAATTAAGAGCACTG
Spc24-2	AAATCAATGAACGCACTCACTCCTCTATGATTACTGACTGCGTCTATTTAGTGGAGCCGCCCCTATCTTCTTTCTGTCTCAAAGCAAGTAGAT
Spc24-3	CACAGCTAACAGACACACATTCCTCTATGATTACTGACTGCGTCTATTTAGTGGAGCCGCCCCTATCTTCTTTCTCTAACCTCTCCTGGAATA
Nrarp-1	GGTACCATGCTCTCAGAATCCTCTATGATTACTGACTGCGTCTATTTAGTGGAGCCGCCCCTATCTTCTTTTATAATAGAAGTCACTAGGAAG
Nrarp-2	ACTTCATACAGATAGAAGAGACTCCTCTATGATTACTGACTGCGTCTATTTAGTGGAGCCGCCCCTATCTTCTTTCTTAGGAGTGTGCCACAG
Nrarp-3	TAGTATGAGAGATTCACAGTCTCCTCTATGATTACTGACTGCGTCTATTTAGTGGAGCCGCCCCTATCTTCTTTCCTTCCACTCATTCAGCAA
Rassf4-1	ACTGAGGTCTTGTGGTTATAAATCCTCTATGATTACTGACTGCGTCTATTTAGTGGAGCCGCCCCTATCTTCTTTCCATAGGCAGGAGTGAAC
Rassf4-2	CATCAAGAAGATCTTGACAATTTTCCTCTATGATTACTGACTGCGTCTATTTAGTGGAGCCGCCCCTATCTTCTTTCTCGCTCAAGTCAGCTTC
Rassf4-3	CTCGGTGTCTTAGCTGAAAGTCCTCTATGATTACTGACTGCGTCTATTTAGTGGAGCCGCCCCTATCTTCTTTGATCAGAGTCCCTTCTTCCT
Nuak2-1	TTGCTGCTATTCTCAAACACTCCTCTATGATTACTGACTGCGTCTATTTAGTGGAGCCGCCCCTATCTTCTTTACTCCATGACAATCACAATC
Nuak2-2	GGACTTCTTAAGAGAATGTTGTCCTCTATGATTACTGACTGCGTCTATTTAGTGGAGCCGCCCCTATCTTCTTTCCATGTCATTCTCCTTTCG
Nuak2-3	GTCGAGACTTCTTAAGGATGTCCTCTATGATTACTGACTGCGTCTATTTAGTGGAGCCGCCCCTATCTTCTTTGTAGTAACCAGATTCACGCT
Fam83d-1	AATTGTCCGAACTGTCATCTCCTCTATGATTACTGACTGCGTCTATTTAGTGGAGCCGCCCCTATCTTCTTTTGCATAGTAGATATTTCCTGT
Fam83d-2	GTAGAAGCCTCAGAGTCAGTCCTCTATGATTACTGACTGCGTCTATTTAGTGGAGCCGCCCCTATCTTCTTTGAAATAGTCTTCATCGCTGATG
Fam83d-3	GTTGGTAGAGGCTCTGGTAATCCTCTATGATTACTGACTGCGTCTATTTAGTGGAGCCGCCCCTATCTTCTTTATGTCCCTCACAGAAACCAG
Mybl2-1	AAGTAGCAGCTATGGCAATCTCCTCTATGATTACTGACTGCGTCTATTTAGTGGAGCCGCCCCTATCTTCTTTATGTCCGAGTTCTTTAGCAG
Mybl2-2	TTCTGATGATGGATACTTCTGTCCTCTATGATTACTGACTGCGTCTATTTAGTGGAGCCGCCCCTATCTTCTTTACTTCTGATCTGGGAGTAC
Mybl2-3	TTGACCAACTCAATGACCTTTTCCTCTATGATTACTGACTGCGTCTATTTAGTGGAGCCGCCCCTATCTTCTTTCTGTTTGGTGCCATACTTC
Gas2-1	TTCCTGAAGACTTTGATGAATCCTCTATGATTACTGACTGCGTCTATTTAGTGGAGCCGCCCCTATCTTCTTTTAAGTTTCCAGTACTCTTCT
Gas2-2	CTGTTATCTCTTTCCCTAATATCCTCTATGATTACTGACTGCGTCTATTTAGTGGAGCCGCCCCTATCTTCTTTTTCTCCATGAAGGTTTCTG
Gas2-3	TCTTTGAATTTCTCCTGCACATCCTCTATGATTACTGACTGCGTCTATTTAGTGGAGCCGCCCCTATCTTCTTTCTTGTTGGCATCCATACTC
Ada-1	GAGAGCTTCATCCTCGATTCCTCTATGATTACTGACTGCGTCTATTTAGTGGAGCCGCCCCTATCTTCTTTTTTCTTTCAGTAGTCTGTTGTA
Ada-2	AAACTTGGCCAGGAAGCCTTCCTCTATGATTACTGACTGCGTCTATTTAGTGGAGCCGCCCCTATCTTCTTTAATCACAGGCATGTAGTAGTC
Ada-3	CAGCTCCAACACCTCAAGTCCTCTATGATTACTGACTGCGTCTATTTAGTGGAGCCGCCCCTATCTTCTTTTCTTCTGATTGTACTTCTTACA
Hspg2-1	CTTCCTGTAGGCATCTTTGTCCTCTATGATTACTGACTGCGTCTATTTAGTGGAGCCGCCCCTATCTTCTTTGAAGGTGATCTTGATCTCAAA
Hspg2-2	TGGATATCAGGGTCCAAGATCCTCTATGATTACTGACTGCGTCTATTTAGTGGAGCCGCCCCTATCTTCTTTATGATGTTATTGCCCGTAATC
Hspg2-3	CTTGAGCCATGTACCTGATGTCCTCTATGATTACTGACTGCGTCTATTTAGTGGAGCCGCCCCTATCTTCTTTTCACCTGGAGAAGTCTCAGT
shc4-1	TCATGGTCTCTGTCTTCAGGTCCTCTATGATTACTGACTGCGTCTATTTAGTGGAGCCGCCCCTATCTTCTTTCCGGGATGGAGTTGTAATAG
shc4-2	AGTCCTGTTTAGATTGGATTCTGTCCTCTATGATTACTGACTGCGTCTATTTAGTGGAGCCGCCCCTATCTTCTTTGGTGCAGGTGCAGGTCC
shc4-3	GGTTGTCAAGGTTCATCAGTCCTCTATGATTACTGACTGCGTCTATTTAGTGGAGCCGCCCCTATCTTCTTTGGTGATTTGCAATAATCTGTT
Nuf2-1	AATCACTTTCAATCTGGTCCTCCTCTATGATTACTGACTGCGTCTATTTAGTGGAGCCGCCCCTATCTTCTTTCAGTTTCTTTAGTTCCGATG
Nuf2-2	GGCTTTCATGTAAATCATGTTCCTCTATGATTACTGACTGCGTCTATTTAGTGGAGCCGCCCCTATCTTCTTTACTCCATACACTAACTGTAA
Nuf2-3	GTGGTTACTTGCTCACAGTCCTCTATGATTACTGACTGCGTCTATTTAGTGGAGCCGCCCCTATCTTCTTTCTTGTGGATTTCTTGATTAACA
Ndc80-1	ATACTCTCTGTCGGCTTTATCCTCTATGATTACTGACTGCGTCTATTTAGTGGAGCCGCCCCTATCTTCTTTATCTTCAGACATGAATTCTTC
Ndc80-2	GGATCCATGTCCGCTAGTCCTCTATGATTACTGACTGCGTCTATTTAGTGGAGCCGCCCCTATCTTCTTTAATATACCAAGTTGACTATTCCT
Ndc80-3	CTGTTCATTTAGTGCTTTGTTTTCCTCTATGATTACTGACTGCGTCTATTTAGTGGAGCCGCCCCTATCTTCTTTCTCCTCCAGTCTTGCAAT
Spc25-1	CCCATGTTTAGGTAGACTGTCCTCTATGATTACTGACTGCGTCTATTTAGTGGAGCCGCCCCTATCTTCTTTAGATACCTCTATCATCTAGGT
Spc25-2	ACAGATCCGCTGATTTCTGTCCTCTATGATTACTGACTGCGTCTATTTAGTGGAGCCGCCCCTATCTTCTTTCTAGTCCAAGGTAATCTCTAT
Spc25-3	AAATGGTTTCCCTCTTCCTATCCTCTATGATTACTGACTGCGTCTATTTAGTGGAGCCGCCCCTATCTTCTTTATTAGCTTTGTTAGCAGTGG
SCRINSHOT detection probes
Prdm16_Det_4	TCGCUACCCAAGUCTTCAGA/3Cy3Sp/
Ttr_Det-1	TACTCUGTACACUCCTTCUACAAACTTC-FITC
Foxj1_Det_1	AGAAGTUGTCCGTGAUCCAC/3Cy5Sp/
Foxj1_Det_2	AGGAAGGAUGUGGCCAAG/3Cy5Sp/
Foxj1_Det_3	CGAGGCACUTTGAUGAAGCA/3Cy5Sp/
Sox2_Det-2	ATATAUACATGGATUCTCGGCAGC-cy3
Sox2_Det-3	CGGAGTCUAGCTCTAAAUATTACTGG-cy3
Ngn2_Det-1	GGGAAAGUTTGGTTUGACAGGT-Cy3
Ngn2_Det-2	GCCTAAAUTTCCACGCUTGC-Cy3
Ngn2_Det-3	ATCCTCACAUCTTCAAUAAACCAGAG-Cy3
Hes5_Det-1	CCCACAUGACCAAGAGUTCAAAT-Cy3
Hes5_Det-2	CAACTCUGCACACACAUTCTCT-Cy3
Hes5_Det-3	CAAAGGAAUCCTTUAAGGAUCATCGT-Cy3
Zbtb20_Det-1	GTCATAGUCATCTTCCAUTTCCTGC/3Cy5Sp/
Zbtb20_Det-2	GAGAAAGGUACTACTTAUCCGTCAG/3Cy5Sp/
Zbtb20_Det-3	AGTTTGUCAGTGAAUGTGTCGA/3Cy5Sp/
Wnt2b_Det-1	CAACUCAAAUCACTCUGAAGACAGA-Cy5
Wnt2b_Det-2	CGAACACCGUAATGGAUGTTGT-Cy5
Wnt2b_Det-3	ATCGUGGAACGUGCAGUAGT-Cy5
Wnt3a_Det-1	TTCCUAGAGAACCCUCTCTACTC-Cy5
Wnt3a_Det-2	GTCCTTAGGUATGAGACCCUCA-Cy5
Wnt3a_Det-3	AAGCACCCUCTCATGTAUCTAGATA-Cy5
Wnt5a_Det-1	TTGGGCAAUAAGTUAAGAGCCA/3Cy3Sp/
Wnt5a_Det-2	CAGGGTTAUTCATACCUAGAGACCA/3Cy3Sp/
Wnt5a_Det-3	CGGCCUGCTTCATUGTTG/3Cy3Sp/
Wnt7b_Det-1	AGAGAAGUAAAGGGATUTGTCTCC/36-FAM/
Wnt7b_Det-2	CCCGCCUCATTGUTGTGA/36-FAM/
Wnt7b_Det-3	CTTGCTUCTCCCGGUCAC/36-FAM/
Axin2_Det-1	AGGTAAATGUCAGAAGUCAAGAACA/36-FAM/
Axin2_Det-2	CGGAACCUACGTGAUAAGGATT/36-FAM/
Axin2_Det-3	TCAGCAUCCTCCTGUATGGA/36-FAM/
Lef1_Det-1	TCGCTGUTCATATUGGGCAT-FITC
Lef1_Det-2	TCTCTCTTUCCGTGCUAGTTCA-FITC
Lef1_Det-3	GCTATCTCTUTAGCTTCAUCAGACAC-FITC
Tcf3_Det_1	GAAGUCCAGGAGGUCACTC/36-FAM/
Tcf3_Det_2	GCTTCGAUGGAGACCUGTC/36-FAM/
Tcf3_Det_3	GATTTCCUCATCCTCTUTCTCCTC/36-FAM/
Fzd9-Det-1	GTAGACATUGTAGCACAUAGAAAGGA/36-FAM/
Fzd9-Det-2	TGAGGCGTUCATAAACGUAGC/36-FAM/
Fzd9-Det-3	TAAATAACUCTGCACUGGACCC/36-FAM/
Fzd10-Det-1	GCTGTUCTGAACCUCAAGGTA/3Cy5Sp/
Fzd10-Det-2	CGCAGUAGCACAUGGAGAG/3Cy5Sp/
Fzd10-Det-3	TGTCTTGGUCTGATTGTUCATCTT/3Cy5Sp/
Ctnnb1_Det-1	GACUTGGGAGGUGTCAACAT-Cy5
Ctnnb1_Det-2	CCTGCUTAGTCGCUGCA-Cy5
Ctnnb1_Det-3	TTACAGGUCAGTAUCAAACCAGG-Cy5
Bmp4_Det-1	GCCTTUGGGATACUAGAATUAACAGAG-FITC
Bmp4_Det-2	CAGAUGTTCTUCGTGAUGGAAACT-FITC
Bmp4_Det-3	GTGGUATGTGUAGGTGGUTGAATG-FITC
Bmp7_Det-1	CATGTTTCUGTACTTCTUCAGGATGA-Cy5
Bmp7_Det-2	TCCCGGAUGTAGTCCUTATAGATC-Cy5
Bmp7_Det-3	GAAACCAAUCTGUCGCAGAAC-Cy5
Smad6_Det-1	CAGGAUCCGAAACUAAGGCTT/36-FAM/
Smad6_Det-2	CCTCGGUTTCAGTGUAAGACAA/36-FAM/
Smad6_Det-3	CTGTGGUTGTTGAGUAGGATCT/36-FAM/
Smad7_Det-1	CUGGACAGCCUGCAGT/36-FAM/
Smad7_Det-2	CGCACUTTCTGUACCAGCT/36-FAM/
Smad7_Det-3	ACACAGCCUCTTGACUTCC/36-FAM/
Nog_Det-1	GTCAAAGAUAGGGTCUGGATGTTC/3Cy5Sp/
Nog_Det-2	GCGAAGGGUACTGGGATAUAAATAG/3Cy5Sp/
Nog_Det-3	CTACACAGUTAAACAGUGCATTACAG/3Cy5Sp/
mKi67_Det_1	CCTTUCCAAGGGACUTTCCT/3Cy3Sp/
mKi67_Det_2	ACTTAATUCACCACTTUCCTTGCA/3Cy3Sp/
mKi67_Det_3	CTTTCTCTUCCTGAGGCUTTATCA/3Cy3Sp/
Cdkn1c_Det-1	TCTGGUCACCAAGTUTAAGAGC/36-FAM/
Cdkn1c_Det-2	GGGAUCCACGCAUGGATAA/36-FAM/
Cdkn1c_Det-3	TGGCCGUTAGCCTCUAAAC/36-FAM/
Id3-Det-1	CCTTCATGUTGGAGAGUAGAGATAG/3Cy3Sp/
Id3-Det-2	TAAGUGAAGAGGGCUGGGT/3Cy3Sp/
Id3-Det-3	GAACAGCUCTTATGCUGCCT/3Cy3Sp/
Spc24-Det-1	GAGCACUGGCTGCUCTT/36-FAM/
Spc24-Det-2	AAAGCAAGUAGATAAAUCAATGAACGC/36-FAM/
Spc24-Det-3	CCTGGAAUACACAGCUAACAGAC/36-FAM/
Nrarp-Det-1	AGTCACUAGGAAGGGUACCATG/3Cy5Sp/
Nrarp-Det-2	GUGCCACAGACUTCAUACAGATAG/3Cy5Sp/
Nrarp-Det-3	ACTCATUCAGCAATAGUATGAGAGAUTC/3Cy5Sp/
Rassf4-Det-1	AGGAGUGAACACUGAGGTCT/3Cy3Sp/
Rassf4-Det-2	TCAGCUTCCAUCAAGAAGAUCTTG/3Cy3Sp/
Rassf4-Det-3	CCTTCUTCCTCUCGGTGTC/3Cy3Sp/
Nuak2-Det-1	GACAAUCACAAUCTTGCTGCUATTC/36-FAM/
Nuak2-Det-2	TCTCCTTUCGGGACTUCTTAAGA/36-FAM/
Nuak2-Det-3	TCACGCTGUCGAGACUTCT/36-FAM/
Fam83d-Det-1	GTAGATATTUCCTGTAATUGTCCGAACT/36-FAM/
Fam83d-Det-2	TTCATCGCUGATGGUAGAAGC/36-FAM/
Fam83d-Det-3	ACCAGGUTGGUAGAGGCT/36-FAM/
Mybl2-Det-1	GTTCTTUAGCAGAAGUAGCAGCT/3Cy5Sp/
Mybl2-Det-2	CTGGGAGUACTTCTGAUGATGG/3Cy5Sp/
Mybl2-Det-3	GCCAUACTTCTUGACCAACUCAAT/3Cy5Sp/
Gas2-Det-1	CCAGTACUCTTCTTTCCUGAAGAC/36-FAM/
Gas2-Det-2	TGAAGGTTUCTGCTGTTAUCTCTTTC/36-FAM/
Gas2-Det-3	CATCCATACUCTCTTTGAAUTTCTCCT/36-FAM/
Ada-Det-1	AGTAGUCTGTTGUAGAGAGCUTCAT/36-FAM/
Ada-Det-2	CATGTAGUAGTCAAACUTGGCCA/36-FAM/
Ada-Det-3	GTACTTCUTACACAGCUCCAACA/36-FAM/
Hspg2-Det-1	CTTGATCUCAAACTTCCUGTAGGC/3Cy3Sp/
Hspg2-Det-2	GCCCGTAAUCTGGAUATCAGG/3Cy3Sp/
Hspg2-Det-3	AGAAGTCUCAGTCTUGAGCCA/3Cy3Sp/
Shc4-Det-1	GGAGTTGUAATAGTCAUGGTCTCTG/3Cy3Sp/
Shc4-Det-2	GCAGGUCCAGTCCUGTTTAG/3Cy3Sp/
Shc4-Det-3	GCAATAAUCTGTTGGTUGTCAAGG/3Cy3Sp/
Nuf2-Det-1	AGTTCCGAUGAATCACTUTCAATCT/3Cy5Sp/
Nuf2-Det-2	TACACTAACUGTAAGGCTUTCATGTAA/3Cy5Sp/
Nuf2-Det-3	ATTTCTTGAUTAACAGTGGUTACTTGC/3Cy5Sp/
Ndc80-1	GACATGAATUCTTCATACUCTCTGTCG/3Cy3Sp/
Ndc80-2	CAAGTUGACTATTCCUGGATCCA/3Cy3Sp/
Ndc80-3	GTCTTGCAAUCTGTTCATUTAGTGC/3Cy3Sp/
Spc25-Det-1	TCTATCATCUAGGTCCCAUGTTTAGG/3Cy5Sp/
Spc25-Det-2	AGGTAATCUCTATACAGAUCCGCTG/3Cy5Sp/
Spc25-Det-3	GTTAGCAGUGGAAATGGUTTCC/3Cy5Sp/
